# Chemokinesis by a microbial predator

**DOI:** 10.1101/2025.05.01.651543

**Authors:** Soniya R. Quick, Jason Bains, Catherine Gerdt, Bryan Walker, Eleanor B. Goldstone, Theresa Jakuszeit, Andrew W. Baggaley, Ottavio A. Croze, Joseph P. Gerdt

**Affiliations:** Department of Chemistry, Indiana University, Bloomington, IN 47405, USA; School of Mathematics, Statistics and Physics, Newcastle University, Newcastle upon Tyne NE1 7RU, United Kingdom; Institut Curie and Institut Pierre Gilles de Gennes, PSL Research University, CNRS UMR 144, 75005 Paris, France; Department of Mathematics and Statistics, Lancaster University, Lancaster, LA1 4YF, United Kingdom

## Abstract

Regulated motility is vital for many cells—both for unicellular microbes and for cells within multicellular bodies. Different conditions require different rates and directions of movement. For the microbial predator *Capsaspora owczarzaki*, its motility is likely essential for predation. This organism has been shown to prey on diverse organisms, including the schistosome parasites that co-reside with it in *Biomphalaria glabrata* snails. *Capsaspora* is also an evolutionary model for the unicellular ancestor of animals. This phylogenic placement makes *Capsaspora*’s motility an attractive target for understanding the evolution of motility in animal cells. Until now, little was known of how *Capsaspora* regulates it rate and direction of motility. Here we found that it exhibits chemokinesis (increased movement in response to chemical factors) in response to proteins released from prey cells. Chemokinesis also occurs in response to pure proteins—including bovine serum albumin. We found that this chemokinesis behavior is dependent on *Capsaspora* cell density, which suggests that the regulated motility is a cooperative behavior (possibly to improve cooperative feeding). We developed a mathematical model of *Capsaspora* motility and found that chemokinesis alone does not benefit *Capsaspora* predation. However, when coupled with chemotaxis (directional motility along a chemical gradient toward prey), chemokinesis may improve predation. Finally, we quantitatively analyzed *Capsaspora*’s previously reported chemotaxis behavior. These findings lay a foundation for characterizing the mechanisms of regulated motility in a predator of a human pathogen and a model for the ancestor of animals.
