## Supplemental Dataset S1 for "Chemokinesis by a microbial predator"

### Sheet: 20240202_Soniya_Gerdt_Validator
Accession	Description	Coverage [%]	# Peptides	# PSMs	# Unique Peptides	# AAs	MW [kDa]	calc. pI	Score Sequest HT: Sequest HT	Sample 1	Sample 2	Sample 3
Q3SZ57	Alpha-fetoprotein OS=Bos taurus OX=9913 GN=AFP PE=2 SV=1	64	30	121	30	610	68.5	6.29	489.54	2.21675e+09	112148420	1.99779e+07
P02769	Albumin OS=Bos taurus OX=9913 GN=ALB PE=1 SV=4	72	46	332	46	607	69.2	6.18	1243.57	4.97152e+08	1.38875e+10	5.44594e+08
Q2KJF1	Alpha-1B-glycoprotein OS=Bos taurus OX=9913 GN=A1BG PE=1 SV=1	43	12	51	12	503	53.5	5.43	235.2	1.81704e+08	1.97986e+08	20488306
P34955	Alpha-1-antiproteinase OS=Bos taurus OX=9913 GN=SERPINA1 PE=1 SV=1	38	17	113	17	416	46.1	6.52	379.82	1.77449e+08	5.46254e+09	4.11461e+07
P12763	Alpha-2-HS-glycoprotein OS=Bos taurus OX=9913 GN=AHSG PE=1 SV=2	39	10	120	10	359	38.4	5.5	514.96	1.0681e+08	6304499661	3.98101e+08
G3X6N3	Beta-1 metal-binding globulin OS=Bos taurus OX=9913 GN=TF PE=1 SV=2	45	23	41	1	704	77.7	7.17	151.29	49253830		698584
A2I7N0	Serpin A3-4 OS=Bos taurus OX=9913 GN=SERPINA3-4 PE=3 SV=1	28	9	21	3	411	46.3	6.32	77.18	1.46568e+07	4.89438e+07	462573
F1N2Q9	DIRAS family GTPase 2 OS=Bos taurus OX=9913 GN=DIRAS2 PE=4 SV=2	6	1	3	1	199	22.5	8.75	8.13	9.13635e+06	24184992	5441638
A7YWK3	Keratin, type II cytoskeletal 73 OS=Bos taurus OX=9913 GN=KRT73 PE=2 SV=1	2	1	3	1	540	58.8	7.23	9.16	8398015	5.83297e+06	4.43533e+06
A5D7M6	KRT5 protein OS=Bos taurus OX=9913 GN=KRT5 PE=2 SV=1	5	3	9	1	597	62.6	7.81	28.44	5.93208e+06		3.69833e+06
G3N0V2	Cytokeratin-1 OS=Bos taurus OX=9913 GN=KRT1 PE=1 SV=2	9	6	19	5	606	63.1	8.46	59.91	5.58318e+06	1.9142e+07	1.26674e+07
A2I7N1	Serpin A3-5 OS=Bos taurus OX=9913 GN=SERPINA3-5 PE=3 SV=1	19	7	13	1	411	46.4	6.96	43.59	4.86498e+06	5.86331e+07	1.34524e+06
A6QNZ7	Keratin 10 (Epidermolytic hyperkeratosis; keratosis palmaris et plantaris) OS=Bos taurus OX=9913 GN=KRT10 PE=2 SV=1	9	5	10	5	526	54.8	5.07	29.73	4.84717e+06	5.97722e+06	5.10311e+06
F1MC11	Keratin, type I cytoskeletal 14 OS=Bos taurus OX=9913 GN=KRT14 PE=1 SV=3	16	7	15	6	515	55.9	5.27	45.14	4.76592e+06		3.95357e+06
P19483	ATP synthase subunit alpha, mitochondrial OS=Bos taurus OX=9913 GN=ATP5F1A PE=1 SV=1	2	1	2	1	553	59.7	9.19	5.97	3.91541e+06		2.80176e+06
F1MJK3	Uncharacterized protein OS=Bos taurus OX=9913 GN=LOC506828 PE=3 SV=3	1	1	1	1	1462	162.8	7.37	2.94	3.63205e+06		3.79486e+06
Q29443	Serotransferrin OS=Bos taurus OX=9913 GN=TF PE=2 SV=1	45	23	40	1	704	77.7	7.08	147.9	3.31256e+06
Q3SZV7	Hemopexin OS=Bos taurus OX=9913 GN=HPX PE=2 SV=1	20	5	10	5	459	52.2	7.8	39.89	2.81695e+06	1.45969e+07
M0QVY0	IF rod domain-containing protein OS=Bos taurus OX=9913 GN=KRT6A PE=3 SV=1	5	3	11	1	571	60.8	8.09	34.36	2.063e+06		1.93448e+06
F1MKU2	Chromobox 2 OS=Bos taurus OX=9913 GN=CBX2 PE=4 SV=1	3	1	1	1	530	55.8	9.95	2.54	2.04341e+06
E1BM04	TBK1 binding protein 1 OS=Bos taurus OX=9913 GN=TBKBP1 PE=4 SV=2	3	1	1	1	601	66.1	5.54	2.41	1.72506e+06	50847484
Q5GN72	Alpha-1-acid glycoprotein OS=Bos taurus OX=9913 GN=agp PE=2 SV=2	45	10	39	10	202	23.1	5.67	145.68	1.66179e+06	4.17582e+08	80570401
A0A3Q1LJ52	Aldehyde dehydrogenase 3 family member A2 OS=Bos taurus OX=9913 GN=ALDH3A2 PE=1 SV=1	7	1	1	1	549	59	9.41	3.64	1.57295e+06	5.65749e+06	1148730
Q58D62	Fetuin-B OS=Bos taurus OX=9913 GN=FETUB PE=1 SV=1	18	5	14	5	387	42.6	5.77	45.18	1527476	3.2144e+08	5.00478e+06
A0A0A0MPA0	SERPIN domain-containing protein OS=Bos taurus OX=9913 GN=LOC784932 PE=1 SV=1	16	5	10	4	417	46.9	6.01	36.49	881546	1.90266e+07
P28800	Alpha-2-antiplasmin OS=Bos taurus OX=9913 GN=SERPINF2 PE=1 SV=2	19	6	10	6	492	54.7	5.72	46.5	781306	1.94889e+07
P41361	Antithrombin-III OS=Bos taurus OX=9913 GN=SERPINC1 PE=1 SV=2	30	10	19	10	465	52.3	7.33	71.25	240882	1.00724e+08	176141
P02081	Hemoglobin fetal subunit beta OS=Bos taurus OX=9913 PE=1 SV=1	38	5	5	5	145	15.8	7.03	14.5	215812
A0A0A0MP92	Serpin A3-7 OS=Bos taurus OX=9913 GN=SERPINA3-7 PE=1 SV=1	22	6	12	5	417	47	6.24	46.15	188308	2.92672e+07	206063
A0A3Q1MF14	Complement factor I OS=Bos taurus OX=9913 GN=CFI PE=1 SV=1	10	4	4	4	618	68.9	7.74	12.94	2492.5		684399
P15497	Apolipoprotein A-I OS=Bos taurus OX=9913 GN=APOA1 PE=1 SV=3	47	14	43	14	265	30.3	5.97	138.53			2.45834e+06
A0A3Q1LQ02	Gc-globulin OS=Bos taurus OX=9913 GN=GC PE=4 SV=1	37	12	28	12	475	53.6	5.88	104.82		1.50316e+08	1.53392e+06
A2I7M9	Serpin A3-2 OS=Bos taurus OX=9913 GN=SERPINA3-2 PE=3 SV=1	23	7	17	1	411	46.2	5.99	63.82		64313944
O46375	Transthyretin OS=Bos taurus OX=9913 GN=TTR PE=1 SV=1	27	4	7	4	147	15.7	6.3	23.69			145451
Q2UVX4	Complement C3 OS=Bos taurus OX=9913 GN=C3 PE=1 SV=2	3	3	5	3	1661	187.1	6.84	14.97			2.57928e+06
Q17QP4	BCL2 interacting protein like OS=Bos taurus OX=9913 GN=BNIPL PE=2 SV=1	8	1	2	1	356	39.8	5.67	6.82		99835674	3.42305e+06
A0A3Q1LM80	Leucine rich repeat containing 9 OS=Bos taurus OX=9913 GN=LRRC9 PE=4 SV=1	0	1	2	1	1435	164.8	7.99	5.14			971038
F1N3Q7	Apolipoprotein A-IV OS=Bos taurus OX=9913 GN=APOA4 PE=3 SV=2	2	1	1	1	465	52.3	5.68	3.96			932111
A0A3Q1M3L6	Uncharacterized protein OS=Bos taurus OX=9913 PE=1 SV=1	4	1	1	1	367	40.5	5.34	3.26		9693421
A0A3Q1M3Q4	Uncharacterized protein OS=Bos taurus OX=9913 GN=LOC508879 PE=3 SV=1	1	1	1	1	705	77.8	9.23	2.81			1.25383e+06
Q2NKZ8	Glycerol kinase OS=Bos taurus OX=9913 GN=LOC538702 PE=2 SV=1	1	1	1	1	553	60.6	6.38	2.58			1.34571e+06
F1MDL7	Uncharacterized protein OS=Bos taurus OX=9913 PE=4 SV=3	1	1	1	1	985	106.6	10.43	2.49		1654353408	159054496
E1BNP8	FACT complex subunit OS=Bos taurus OX=9913 GN=SUPT16H PE=3 SV=2	1	1	1	1	1047	119.9	5.66	2.46		7.14478e+06
Q5EAC6	Hsp90 co-chaperone Cdc37 OS=Bos taurus OX=9913 GN=CDC37 PE=2 SV=1	2	1	1	1	380	44.6	5.17	2.39			1143444

### Sheet: Analysis
Accession	Description	Coverage [%]	# Peptides	# PSMs	# Unique Peptides	# AAs	MW [kDa]	calc. pI	Score Sequest HT: Sequest HT	Sample 1	Sample 2	Sample 3
P02769	Albumin OS=Bos taurus OX=9913 GN=ALB PE=1 SV=4	72	46	332	46	607	69.2	6.18	1243.57	4.97152e+08	1.38875e+10	5.44594e+08
P12763	Alpha-2-HS-glycoprotein OS=Bos taurus OX=9913 GN=AHSG PE=1 SV=2	39	10	120	10	359	38.4	5.5	514.96	1.0681e+08	6304499661	3.98101e+08
P34955	Alpha-1-antiproteinase OS=Bos taurus OX=9913 GN=SERPINA1 PE=1 SV=1	38	17	113	17	416	46.1	6.52	379.82	1.77449e+08	5.46254e+09	4.11461e+07
F1MDL7	Uncharacterized protein OS=Bos taurus OX=9913 PE=4 SV=3	1	1	1	1	985	106.6	10.43	2.49		1654353408	159054496
Q5GN72	Alpha-1-acid glycoprotein OS=Bos taurus OX=9913 GN=agp PE=2 SV=2	45	10	39	10	202	23.1	5.67	145.68	1.66179e+06	4.17582e+08	80570401
Q58D62	Fetuin-B OS=Bos taurus OX=9913 GN=FETUB PE=1 SV=1	18	5	14	5	387	42.6	5.77	45.18	1527476	3.2144e+08	5.00478e+06
Q2KJF1	Alpha-1B-glycoprotein OS=Bos taurus OX=9913 GN=A1BG PE=1 SV=1	43	12	51	12	503	53.5	5.43	235.2	1.81704e+08	1.97986e+08	20488306
A0A3Q1LQ02	Gc-globulin OS=Bos taurus OX=9913 GN=GC PE=4 SV=1	37	12	28	12	475	53.6	5.88	104.82		1.50316e+08	1.53392e+06
Q3SZ57	Alpha-fetoprotein OS=Bos taurus OX=9913 GN=AFP PE=2 SV=1	64	30	121	30	610	68.5	6.29	489.54	2.21675e+09	112148420	1.99779e+07
P41361	Antithrombin-III OS=Bos taurus OX=9913 GN=SERPINC1 PE=1 SV=2	30	10	19	10	465	52.3	7.33	71.25	240882	1.00724e+08	176141
Q17QP4	BCL2 interacting protein like OS=Bos taurus OX=9913 GN=BNIPL PE=2 SV=1	8	1	2	1	356	39.8	5.67	6.82		99835674	3.42305e+06
A2I7M9	Serpin A3-2 OS=Bos taurus OX=9913 GN=SERPINA3-2 PE=3 SV=1	23	7	17	1	411	46.2	5.99	63.82		64313944
A2I7N1	Serpin A3-5 OS=Bos taurus OX=9913 GN=SERPINA3-5 PE=3 SV=1	19	7	13	1	411	46.4	6.96	43.59	4.86498e+06	5.86331e+07	1.34524e+06
E1BM04	TBK1 binding protein 1 OS=Bos taurus OX=9913 GN=TBKBP1 PE=4 SV=2	3	1	1	1	601	66.1	5.54	2.41	1.72506e+06	50847484
A2I7N0	Serpin A3-4 OS=Bos taurus OX=9913 GN=SERPINA3-4 PE=3 SV=1	28	9	21	3	411	46.3	6.32	77.18	1.46568e+07	4.89438e+07	462573
A0A0A0MP92	Serpin A3-7 OS=Bos taurus OX=9913 GN=SERPINA3-7 PE=1 SV=1	22	6	12	5	417	47	6.24	46.15	188308	2.92672e+07	206063
F1N2Q9	DIRAS family GTPase 2 OS=Bos taurus OX=9913 GN=DIRAS2 PE=4 SV=2	6	1	3	1	199	22.5	8.75	8.13	9.13635e+06	24184992	5441638
P28800	Alpha-2-antiplasmin OS=Bos taurus OX=9913 GN=SERPINF2 PE=1 SV=2	19	6	10	6	492	54.7	5.72	46.5	781306	1.94889e+07
G3N0V2	Cytokeratin-1 OS=Bos taurus OX=9913 GN=KRT1 PE=1 SV=2	9	6	19	5	606	63.1	8.46	59.91	5.58318e+06	1.9142e+07	1.26674e+07
A0A0A0MPA0	SERPIN domain-containing protein OS=Bos taurus OX=9913 GN=LOC784932 PE=1 SV=1	16	5	10	4	417	46.9	6.01	36.49	881546	1.90266e+07
Q3SZV7	Hemopexin OS=Bos taurus OX=9913 GN=HPX PE=2 SV=1	20	5	10	5	459	52.2	7.8	39.89	2.81695e+06	1.45969e+07
A0A3Q1M3L6	Uncharacterized protein OS=Bos taurus OX=9913 PE=1 SV=1	4	1	1	1	367	40.5	5.34	3.26		9693421
E1BNP8	FACT complex subunit OS=Bos taurus OX=9913 GN=SUPT16H PE=3 SV=2	1	1	1	1	1047	119.9	5.66	2.46		7.14478e+06
A6QNZ7	Keratin 10 (Epidermolytic hyperkeratosis; keratosis palmaris et plantaris) OS=Bos taurus OX=9913 GN=KRT10 PE=2 SV=1	9	5	10	5	526	54.8	5.07	29.73	4.84717e+06	5.97722e+06	5.10311e+06
A7YWK3	Keratin, type II cytoskeletal 73 OS=Bos taurus OX=9913 GN=KRT73 PE=2 SV=1	2	1	3	1	540	58.8	7.23	9.16	8398015	5.83297e+06	4.43533e+06
A0A3Q1LJ52	Aldehyde dehydrogenase 3 family member A2 OS=Bos taurus OX=9913 GN=ALDH3A2 PE=1 SV=1	7	1	1	1	549	59	9.41	3.64	1.57295e+06	5.65749e+06	1148730
G3X6N3	Beta-1 metal-binding globulin OS=Bos taurus OX=9913 GN=TF PE=1 SV=2	45	23	41	1	704	77.7	7.17	151.29	49253830		698584
Q29443	Serotransferrin OS=Bos taurus OX=9913 GN=TF PE=2 SV=1	45	23	40	1	704	77.7	7.08	147.9	3.31256e+06
P15497	Apolipoprotein A-I OS=Bos taurus OX=9913 GN=APOA1 PE=1 SV=3	47	14	43	14	265	30.3	5.97	138.53			2.45834e+06
F1MC11	Keratin, type I cytoskeletal 14 OS=Bos taurus OX=9913 GN=KRT14 PE=1 SV=3	16	7	15	6	515	55.9	5.27	45.14	4.76592e+06		3.95357e+06
Q7SIH1	Alpha-2-macroglobulin OS=Bos taurus OX=9913 GN=A2M PE=1 SV=2	6	8	12	8	1510	167.5	6.02	37.88
M0QVY0	IF rod domain-containing protein OS=Bos taurus OX=9913 GN=KRT6A PE=3 SV=1	5	3	11	1	571	60.8	8.09	34.36	2.063e+06		1.93448e+06
A5D7M6	KRT5 protein OS=Bos taurus OX=9913 GN=KRT5 PE=2 SV=1	5	3	9	1	597	62.6	7.81	28.44	5.93208e+06		3.69833e+06
O46375	Transthyretin OS=Bos taurus OX=9913 GN=TTR PE=1 SV=1	27	4	7	4	147	15.7	6.3	23.69			145451
Q2UVX4	Complement C3 OS=Bos taurus OX=9913 GN=C3 PE=1 SV=2	3	3	5	3	1661	187.1	6.84	14.97			2.57928e+06
P02081	Hemoglobin fetal subunit beta OS=Bos taurus OX=9913 PE=1 SV=1	38	5	5	5	145	15.8	7.03	14.5	215812
P01966	Hemoglobin subunit alpha OS=Bos taurus OX=9913 GN=HBA PE=1 SV=2	35	3	4	3	142	15.2	8.44	14.02
A0A3Q1MF14	Complement factor I OS=Bos taurus OX=9913 GN=CFI PE=1 SV=1	10	4	4	4	618	68.9	7.74	12.94	2492.5		684399
A0A3Q1M4F4	Keratin 12 OS=Bos taurus OX=9913 GN=KRT12 PE=3 SV=1	5	2	4	1	494	52.8	4.72	12.09
F1MLW7	Ig-like domain-containing protein OS=Bos taurus OX=9913 PE=4 SV=3	22	2	3	2	139	14.6	7.99	10
F6RMV5	Leucine rich alpha-2-glycoprotein 1 OS=Bos taurus OX=9913 GN=LRG1 PE=1 SV=1	4	1	2	1	353	39.2	7.53	7.11
G3MYZ3	Afamin OS=Bos taurus OX=9913 GN=AFM PE=1 SV=1	5	2	2	2	604	69.5	5.85	7.08
P19483	ATP synthase subunit alpha, mitochondrial OS=Bos taurus OX=9913 GN=ATP5F1A PE=1 SV=1	2	1	2	1	553	59.7	9.19	5.97	3.91541e+06		2.80176e+06
Q58CQ9	Pantetheinase OS=Bos taurus OX=9913 GN=VNN1 PE=1 SV=1	5	2	2	2	510	56.9	5.57	5.76
A0A3Q1LM80	Leucine rich repeat containing 9 OS=Bos taurus OX=9913 GN=LRRC9 PE=4 SV=1	0	1	2	1	1435	164.8	7.99	5.14			971038
F1N3Q7	Apolipoprotein A-IV OS=Bos taurus OX=9913 GN=APOA4 PE=3 SV=2	2	1	1	1	465	52.3	5.68	3.96			932111
A0JNA1	Sphingosine-1-phosphate phosphatase 1 OS=Bos taurus OX=9913 GN=SGPP1 PE=2 SV=1	6	1	1	1	445	49.6	7.96	3.94
A0A3Q1ME52	Calcium dependent secretion activator 2 OS=Bos taurus OX=9913 GN=CADPS2 PE=4 SV=1	3	1	1	1	1348	153.4	6.32	3.7
F1MC90	Zinc finger protein 106 OS=Bos taurus OX=9913 GN=ZNF106 PE=4 SV=2	2	1	1	1	1903	211.4	7.05	3.54
F1MH40	Uncharacterized protein OS=Bos taurus OX=9913 PE=1 SV=2	9	1	1	1	240	26.3	5.94	3.33
F1N6H4	Microtubule actin crosslinking factor 1 OS=Bos taurus OX=9913 GN=MACF1 PE=1 SV=3	0	1	1	1	7311	827.4	5.33	3.32
P25417	Cystatin-B OS=Bos taurus OX=9913 GN=CSTB PE=1 SV=1	12	1	1	1	98	11.1	6.79	3.21
Q3T052	Inter-alpha-trypsin inhibitor heavy chain H4 OS=Bos taurus OX=9913 GN=ITIH4 PE=1 SV=1	1	1	1	1	916	101.4	6.68	2.97
F1MJK3	Uncharacterized protein OS=Bos taurus OX=9913 GN=LOC506828 PE=3 SV=3	1	1	1	1	1462	162.8	7.37	2.94	3.63205e+06		3.79486e+06
Q1JPB0	Leukocyte elastase inhibitor OS=Bos taurus OX=9913 GN=SERPINB1 PE=2 SV=2	4	1	1	1	377	42.2	5.96	2.93
P01888	Beta-2-microglobulin OS=Bos taurus OX=9913 GN=B2M PE=1 SV=2	8	1	1	1	118	13.7	8	2.83
P01045	Kininogen-2 OS=Bos taurus OX=9913 GN=KNG2 PE=1 SV=1	1	1	1	1	619	68.7	6.57	2.83
A0A3Q1M3Q4	Uncharacterized protein OS=Bos taurus OX=9913 GN=LOC508879 PE=3 SV=1	1	1	1	1	705	77.8	9.23	2.81			1.25383e+06
Q6B411	Lysozyme C, milk isozyme OS=Bos taurus OX=9913 PE=2 SV=1	8	1	1	1	148	16.8	9.88	2.79
Q2NKZ8	Glycerol kinase OS=Bos taurus OX=9913 GN=LOC538702 PE=2 SV=1	1	1	1	1	553	60.6	6.38	2.58			1.34571e+06
Q3T0I4	THO complex subunit 4 OS=Bos taurus OX=9913 GN=ALYREF PE=2 SV=1	7	1	1	1	257	26.9	11.15	2.56
F1MKU2	Chromobox 2 OS=Bos taurus OX=9913 GN=CBX2 PE=4 SV=1	3	1	1	1	530	55.8	9.95	2.54	2.04341e+06
Q5EAC6	Hsp90 co-chaperone Cdc37 OS=Bos taurus OX=9913 GN=CDC37 PE=2 SV=1	2	1	1	1	380	44.6	5.17	2.39			1143444

### Sheet: band 1
Accession	Description	Coverage [%]	# Peptides	# PSMs	# Unique Peptides	# AAs	MW [kDa]	calc. pI	Score Sequest HT: Sequest HT	intensity	rel%
Q3SZ57	Alpha-fetoprotein OS=Bos taurus OX=9913 GN=AFP PE=2 SV=1	64	30	121	30	610	68.5	6.29	489.54	2.21675e+09
P02769	Albumin OS=Bos taurus OX=9913 GN=ALB PE=1 SV=4	72	46	332	46	607	69.2	6.18	1243.57	4.97152e+08	0.224271
Q2KJF1	Alpha-1B-glycoprotein OS=Bos taurus OX=9913 GN=A1BG PE=1 SV=1	43	12	51	12	503	53.5	5.43	235.2	1.81704e+08	0.0819686
P34955	Alpha-1-antiproteinase OS=Bos taurus OX=9913 GN=SERPINA1 PE=1 SV=1	38	17	113	17	416	46.1	6.52	379.82	1.77449e+08	0.0800494
P12763	Alpha-2-HS-glycoprotein OS=Bos taurus OX=9913 GN=AHSG PE=1 SV=2	39	10	120	10	359	38.4	5.5	514.96	1.0681e+08	0.0481834
G3X6N3	Beta-1 metal-binding globulin OS=Bos taurus OX=9913 GN=TF PE=1 SV=2	45	23	41	1	704	77.7	7.17	151.29	49253830	0.022219
A2I7N0	Serpin A3-4 OS=Bos taurus OX=9913 GN=SERPINA3-4 PE=3 SV=1	28	9	21	3	411	46.3	6.32	77.18	1.46568e+07	0.00661183
F1N2Q9	DIRAS family GTPase 2 OS=Bos taurus OX=9913 GN=DIRAS2 PE=4 SV=2	6	1	3	1	199	22.5	8.75	8.13	9.13635e+06	0.00412151
A7YWK3	Keratin, type II cytoskeletal 73 OS=Bos taurus OX=9913 GN=KRT73 PE=2 SV=1	2	1	3	1	540	58.8	7.23	9.16	8398015	0.00378844
A5D7M6	KRT5 protein OS=Bos taurus OX=9913 GN=KRT5 PE=2 SV=1	5	3	9	1	597	62.6	7.81	28.44	5.93208e+06	0.00267603
G3N0V2	Cytokeratin-1 OS=Bos taurus OX=9913 GN=KRT1 PE=1 SV=2	9	6	19	5	606	63.1	8.46	59.91	5.58318e+06	0.00251864
A2I7N1	Serpin A3-5 OS=Bos taurus OX=9913 GN=SERPINA3-5 PE=3 SV=1	19	7	13	1	411	46.4	6.96	43.59	4.86498e+06	0.00219465
A6QNZ7	Keratin 10 (Epidermolytic hyperkeratosis; keratosis palmaris et plantaris) OS=Bos taurus OX=9913 GN=KRT10 PE=2 SV=1	9	5	10	5	526	54.8	5.07	29.73	4.84717e+06	0.00218661
F1MC11	Keratin, type I cytoskeletal 14 OS=Bos taurus OX=9913 GN=KRT14 PE=1 SV=3	16	7	15	6	515	55.9	5.27	45.14	4.76592e+06	0.00214996
P19483	ATP synthase subunit alpha, mitochondrial OS=Bos taurus OX=9913 GN=ATP5F1A PE=1 SV=1	2	1	2	1	553	59.7	9.19	5.97	3.91541e+06	0.00176628
F1MJK3	Uncharacterized protein OS=Bos taurus OX=9913 GN=LOC506828 PE=3 SV=3	1	1	1	1	1462	162.8	7.37	2.94	3.63205e+06	0.00163846
Q29443	Serotransferrin OS=Bos taurus OX=9913 GN=TF PE=2 SV=1	45	23	40	1	704	77.7	7.08	147.9	3.31256e+06	0.00149433
Q3SZV7	Hemopexin OS=Bos taurus OX=9913 GN=HPX PE=2 SV=1	20	5	10	5	459	52.2	7.8	39.89	2.81695e+06	0.00127076
M0QVY0	IF rod domain-containing protein OS=Bos taurus OX=9913 GN=KRT6A PE=3 SV=1	5	3	11	1	571	60.8	8.09	34.36	2.063e+06	0.000930641
F1MKU2	Chromobox 2 OS=Bos taurus OX=9913 GN=CBX2 PE=4 SV=1	3	1	1	1	530	55.8	9.95	2.54	2.04341e+06	0.000921807
E1BM04	TBK1 binding protein 1 OS=Bos taurus OX=9913 GN=TBKBP1 PE=4 SV=2	3	1	1	1	601	66.1	5.54	2.41	1.72506e+06	0.000778192
Q5GN72	Alpha-1-acid glycoprotein OS=Bos taurus OX=9913 GN=agp PE=2 SV=2	45	10	39	10	202	23.1	5.67	145.68	1.66179e+06	0.000749654
A0A3Q1LJ52	Aldehyde dehydrogenase 3 family member A2 OS=Bos taurus OX=9913 GN=ALDH3A2 PE=1 SV=1	7	1	1	1	549	59	9.41	3.64	1.57295e+06	0.000709577
Q58D62	Fetuin-B OS=Bos taurus OX=9913 GN=FETUB PE=1 SV=1	18	5	14	5	387	42.6	5.77	45.18	1527476	0.000689062
A0A0A0MPA0	SERPIN domain-containing protein OS=Bos taurus OX=9913 GN=LOC784932 PE=1 SV=1	16	5	10	4	417	46.9	6.01	36.49	881546	0.000397675
P28800	Alpha-2-antiplasmin OS=Bos taurus OX=9913 GN=SERPINF2 PE=1 SV=2	19	6	10	6	492	54.7	5.72	46.5	781306	0.000352456
P41361	Antithrombin-III OS=Bos taurus OX=9913 GN=SERPINC1 PE=1 SV=2	30	10	19	10	465	52.3	7.33	71.25	240882	0.000108665
P02081	Hemoglobin fetal subunit beta OS=Bos taurus OX=9913 PE=1 SV=1	38	5	5	5	145	15.8	7.03	14.5	215812	9.73551e-05
A0A0A0MP92	Serpin A3-7 OS=Bos taurus OX=9913 GN=SERPINA3-7 PE=1 SV=1	22	6	12	5	417	47	6.24	46.15	188308	8.49477e-05
A0A3Q1MF14	Complement factor I OS=Bos taurus OX=9913 GN=CFI PE=1 SV=1	10	4	4	4	618	68.9	7.74	12.94	2492.5	1.1244e-06

### Sheet: band 2
Accession	Description	Coverage [%]	# Peptides	# PSMs	# Unique Peptides	# AAs	MW [kDa]	calc. pI	Score Sequest HT: Sequest HT	intensity	rel %
P02769	Albumin OS=Bos taurus OX=9913 GN=ALB PE=1 SV=4	72	46	332	46	607	69.2	6.18	1243.57	1.38875e+10
P12763	Alpha-2-HS-glycoprotein OS=Bos taurus OX=9913 GN=AHSG PE=1 SV=2	39	10	120	10	359	38.4	5.5	514.96	6304499661	0.453971
P34955	Alpha-1-antiproteinase OS=Bos taurus OX=9913 GN=SERPINA1 PE=1 SV=1	38	17	113	17	416	46.1	6.52	379.82	5.46254e+09	0.393344
F1MDL7	Uncharacterized protein OS=Bos taurus OX=9913 PE=4 SV=3	1	1	1	1	985	106.6	10.43	2.49	1654353408	0.119126
Q5GN72	Alpha-1-acid glycoprotein OS=Bos taurus OX=9913 GN=agp PE=2 SV=2	45	10	39	10	202	23.1	5.67	145.68	4.17582e+08	0.030069
Q58D62	Fetuin-B OS=Bos taurus OX=9913 GN=FETUB PE=1 SV=1	18	5	14	5	387	42.6	5.77	45.18	3.2144e+08	0.023146
Q2KJF1	Alpha-1B-glycoprotein OS=Bos taurus OX=9913 GN=A1BG PE=1 SV=1	43	12	51	12	503	53.5	5.43	235.2	1.97986e+08	0.0142565
A0A3Q1LQ02	Gc-globulin OS=Bos taurus OX=9913 GN=GC PE=4 SV=1	37	12	28	12	475	53.6	5.88	104.82	1.50316e+08	0.0108239
Q3SZ57	Alpha-fetoprotein OS=Bos taurus OX=9913 GN=AFP PE=2 SV=1	64	30	121	30	610	68.5	6.29	489.54	112148420	0.00807552
P41361	Antithrombin-III OS=Bos taurus OX=9913 GN=SERPINC1 PE=1 SV=2	30	10	19	10	465	52.3	7.33	71.25	1.00724e+08	0.00725288
Q17QP4	BCL2 interacting protein like OS=Bos taurus OX=9913 GN=BNIPL PE=2 SV=1	8	1	2	1	356	39.8	5.67	6.82	99835674	0.00718891
A2I7M9	Serpin A3-2 OS=Bos taurus OX=9913 GN=SERPINA3-2 PE=3 SV=1	23	7	17	1	411	46.2	5.99	63.82	64313944	0.00463108
A2I7N1	Serpin A3-5 OS=Bos taurus OX=9913 GN=SERPINA3-5 PE=3 SV=1	19	7	13	1	411	46.4	6.96	43.59	5.86331e+07	0.00422202
E1BM04	TBK1 binding protein 1 OS=Bos taurus OX=9913 GN=TBKBP1 PE=4 SV=2	3	1	1	1	601	66.1	5.54	2.41	50847484	0.0036614
A2I7N0	Serpin A3-4 OS=Bos taurus OX=9913 GN=SERPINA3-4 PE=3 SV=1	28	9	21	3	411	46.3	6.32	77.18	4.89438e+07	0.00352431
A0A0A0MP92	Serpin A3-7 OS=Bos taurus OX=9913 GN=SERPINA3-7 PE=1 SV=1	22	6	12	5	417	47	6.24	46.15	2.92672e+07	0.00210745
F1N2Q9	DIRAS family GTPase 2 OS=Bos taurus OX=9913 GN=DIRAS2 PE=4 SV=2	6	1	3	1	199	22.5	8.75	8.13	24184992	0.0017415
P28800	Alpha-2-antiplasmin OS=Bos taurus OX=9913 GN=SERPINF2 PE=1 SV=2	19	6	10	6	492	54.7	5.72	46.5	1.94889e+07	0.00140334
G3N0V2	Cytokeratin-1 OS=Bos taurus OX=9913 GN=KRT1 PE=1 SV=2	9	6	19	5	606	63.1	8.46	59.91	1.9142e+07	0.00137837
A0A0A0MPA0	SERPIN domain-containing protein OS=Bos taurus OX=9913 GN=LOC784932 PE=1 SV=1	16	5	10	4	417	46.9	6.01	36.49	1.90266e+07	0.00137006
Q3SZV7	Hemopexin OS=Bos taurus OX=9913 GN=HPX PE=2 SV=1	20	5	10	5	459	52.2	7.8	39.89	1.45969e+07	0.00105108
A0A3Q1M3L6	Uncharacterized protein OS=Bos taurus OX=9913 PE=1 SV=1	4	1	1	1	367	40.5	5.34	3.26	9693421	0.000697998
E1BNP8	FACT complex subunit OS=Bos taurus OX=9913 GN=SUPT16H PE=3 SV=2	1	1	1	1	1047	119.9	5.66	2.46	7.14478e+06	0.000514477
A6QNZ7	Keratin 10 (Epidermolytic hyperkeratosis; keratosis palmaris et plantaris) OS=Bos taurus OX=9913 GN=KRT10 PE=2 SV=1	9	5	10	5	526	54.8	5.07	29.73	5.97722e+06	0.000430404
A7YWK3	Keratin, type II cytoskeletal 73 OS=Bos taurus OX=9913 GN=KRT73 PE=2 SV=1	2	1	3	1	540	58.8	7.23	9.16	5.83297e+06	0.000420017
A0A3Q1LJ52	Aldehyde dehydrogenase 3 family member A2 OS=Bos taurus OX=9913 GN=ALDH3A2 PE=1 SV=1	7	1	1	1	549	59	9.41	3.64	5.65749e+06	0.000407381

### Sheet: band 3
Accession	Description	Coverage [%]	# Peptides	# PSMs	# Unique Peptides	# AAs	MW [kDa]	calc. pI	Score Sequest HT: Sequest HT	intensity	rel %
P02769	Albumin OS=Bos taurus OX=9913 GN=ALB PE=1 SV=4	72	46	332	46	607	69.2	6.18	1243.57	5.44594e+08
P12763	Alpha-2-HS-glycoprotein OS=Bos taurus OX=9913 GN=AHSG PE=1 SV=2	39	10	120	10	359	38.4	5.5	514.96	3.98101e+08	0.731005
F1MDL7	Uncharacterized protein OS=Bos taurus OX=9913 PE=4 SV=3	1	1	1	1	985	106.6	10.43	2.49	159054496	0.29206
Q5GN72	Alpha-1-acid glycoprotein OS=Bos taurus OX=9913 GN=agp PE=2 SV=2	45	10	39	10	202	23.1	5.67	145.68	80570401	0.147946
P34955	Alpha-1-antiproteinase OS=Bos taurus OX=9913 GN=SERPINA1 PE=1 SV=1	38	17	113	17	416	46.1	6.52	379.82	4.11461e+07	0.0755537
Q2KJF1	Alpha-1B-glycoprotein OS=Bos taurus OX=9913 GN=A1BG PE=1 SV=1	43	12	51	12	503	53.5	5.43	235.2	20488306	0.0376212
Q3SZ57	Alpha-fetoprotein OS=Bos taurus OX=9913 GN=AFP PE=2 SV=1	64	30	121	30	610	68.5	6.29	489.54	1.99779e+07	0.0366841
G3N0V2	Cytokeratin-1 OS=Bos taurus OX=9913 GN=KRT1 PE=1 SV=2	9	6	19	5	606	63.1	8.46	59.91	1.26674e+07	0.0232603
F1N2Q9	DIRAS family GTPase 2 OS=Bos taurus OX=9913 GN=DIRAS2 PE=4 SV=2	6	1	3	1	199	22.5	8.75	8.13	5441638	0.00999209
A6QNZ7	Keratin 10 (Epidermolytic hyperkeratosis; keratosis palmaris et plantaris) OS=Bos taurus OX=9913 GN=KRT10 PE=2 SV=1	9	5	10	5	526	54.8	5.07	29.73	5.10311e+06	0.00937048
Q58D62	Fetuin-B OS=Bos taurus OX=9913 GN=FETUB PE=1 SV=1	18	5	14	5	387	42.6	5.77	45.18	5.00478e+06	0.00918992
A7YWK3	Keratin, type II cytoskeletal 73 OS=Bos taurus OX=9913 GN=KRT73 PE=2 SV=1	2	1	3	1	540	58.8	7.23	9.16	4.43533e+06	0.00814428
F1MC11	Keratin, type I cytoskeletal 14 OS=Bos taurus OX=9913 GN=KRT14 PE=1 SV=3	16	7	15	6	515	55.9	5.27	45.14	3.95357e+06	0.00725966
F1MJK3	Uncharacterized protein OS=Bos taurus OX=9913 GN=LOC506828 PE=3 SV=3	1	1	1	1	1462	162.8	7.37	2.94	3.79486e+06	0.00696823
A5D7M6	KRT5 protein OS=Bos taurus OX=9913 GN=KRT5 PE=2 SV=1	5	3	9	1	597	62.6	7.81	28.44	3.69833e+06	0.00679098
Q17QP4	BCL2 interacting protein like OS=Bos taurus OX=9913 GN=BNIPL PE=2 SV=1	8	1	2	1	356	39.8	5.67	6.82	3.42305e+06	0.0062855
P19483	ATP synthase subunit alpha, mitochondrial OS=Bos taurus OX=9913 GN=ATP5F1A PE=1 SV=1	2	1	2	1	553	59.7	9.19	5.97	2.80176e+06	0.00514467
Q2UVX4	Complement C3 OS=Bos taurus OX=9913 GN=C3 PE=1 SV=2	3	3	5	3	1661	187.1	6.84	14.97	2.57928e+06	0.00473614
P15497	Apolipoprotein A-I OS=Bos taurus OX=9913 GN=APOA1 PE=1 SV=3	47	14	43	14	265	30.3	5.97	138.53	2.45834e+06	0.00451408
M0QVY0	IF rod domain-containing protein OS=Bos taurus OX=9913 GN=KRT6A PE=3 SV=1	5	3	11	1	571	60.8	8.09	34.36	1.93448e+06	0.00355214
A0A3Q1LQ02	Gc-globulin OS=Bos taurus OX=9913 GN=GC PE=4 SV=1	37	12	28	12	475	53.6	5.88	104.82	1.53392e+06	0.00281663
Q2NKZ8	Glycerol kinase OS=Bos taurus OX=9913 GN=LOC538702 PE=2 SV=1	1	1	1	1	553	60.6	6.38	2.58	1.34571e+06	0.00247103
A2I7N1	Serpin A3-5 OS=Bos taurus OX=9913 GN=SERPINA3-5 PE=3 SV=1	19	7	13	1	411	46.4	6.96	43.59	1.34524e+06	0.00247017
A0A3Q1M3Q4	Uncharacterized protein OS=Bos taurus OX=9913 GN=LOC508879 PE=3 SV=1	1	1	1	1	705	77.8	9.23	2.81	1.25383e+06	0.00230232
A0A3Q1LJ52	Aldehyde dehydrogenase 3 family member A2 OS=Bos taurus OX=9913 GN=ALDH3A2 PE=1 SV=1	7	1	1	1	549	59	9.41	3.64	1148730	0.00210933
Q5EAC6	Hsp90 co-chaperone Cdc37 OS=Bos taurus OX=9913 GN=CDC37 PE=2 SV=1	2	1	1	1	380	44.6	5.17	2.39	1143444	0.00209962
A0A3Q1LM80	Leucine rich repeat containing 9 OS=Bos taurus OX=9913 GN=LRRC9 PE=4 SV=1	0	1	2	1	1435	164.8	7.99	5.14	971038	0.00178305
F1N3Q7	Apolipoprotein A-IV OS=Bos taurus OX=9913 GN=APOA4 PE=3 SV=2	2	1	1	1	465	52.3	5.68	3.96	932111	0.00171157
G3X6N3	Beta-1 metal-binding globulin OS=Bos taurus OX=9913 GN=TF PE=1 SV=2	45	23	41	1	704	77.7	7.17	151.29	698584	0.00128276
A0A3Q1MF14	Complement factor I OS=Bos taurus OX=9913 GN=CFI PE=1 SV=1	10	4	4	4	618	68.9	7.74	12.94	684399	0.00125671
A2I7N0	Serpin A3-4 OS=Bos taurus OX=9913 GN=SERPINA3-4 PE=3 SV=1	28	9	21	3	411	46.3	6.32	77.18	462573	0.00084939
A0A0A0MP92	Serpin A3-7 OS=Bos taurus OX=9913 GN=SERPINA3-7 PE=1 SV=1	22	6	12	5	417	47	6.24	46.15	206063	0.000378379
P41361	Antithrombin-III OS=Bos taurus OX=9913 GN=SERPINC1 PE=1 SV=2	30	10	19	10	465	52.3	7.33	71.25	176141	0.000323435
O46375	Transthyretin OS=Bos taurus OX=9913 GN=TTR PE=1 SV=1	27	4	7	4	147	15.7	6.3	23.69	145451	0.000267082
